# epDevAtlas: Mapping GABAergic cells and microglia in postnatal mouse brains

**DOI:** 10.1101/2023.11.24.568585

**Authors:** Josephine K. Liwang, Fae A. Kronman, Jennifer A. Minteer, Yuan-Ting Wu, Daniel J. Vanselow, Yoav Ben-Simon, Michael Taormina, Deniz Parmaksiz, Sharon W. Way, Hongkui Zeng, Bosiljka Tasic, Lydia Ng, Yongsoo Kim

## Abstract

During development, brain regions follow encoded growth trajectories. Compared to classical brain growth charts, high-definition growth charts could quantify regional volumetric growth and constituent cell types, improving our understanding of typical and pathological brain development. Here, we create high-resolution 3D atlases of the early postnatal mouse brain, using Allen CCFv3 anatomical labels, at postnatal days (P) 4, 6, 8, 10, 12, and 14, and determine the volumetric growth of different brain regions. We utilize 11 different cell type-specific transgenic animals to validate and refine anatomical labels. Moreover, we reveal region-specific density changes in γ-aminobutyric acid-producing (GABAergic), cortical layer-specific cell types, and microglia as key players in shaping early postnatal brain development. We find contrasting changes in GABAergic neuronal densities between cortical and striatal areas, stabilizing at P12. Moreover, somatostatin-expressing cortical interneurons undergo regionally distinct density reductions, while vasoactive intestinal peptide-expressing interneurons show no significant changes. Remarkably, microglia transition from high density in white matter tracks to gray matter at P10, and show selective density increases in sensory processing areas that correlate with the emergence of individual sensory modalities. Lastly, we create an open-access web-visualization (https://kimlab.io/brain-map/epDevAtlas) for cell-type growth charts and developmental atlases for all postnatal time points.
