## Extended Data Table 1 for "epDevAtlas: Mapping GABAergic cells and microglia in postnatal mouse brains"

### Sheet: MouseLines
Driver and Reporter Lines Used for Cell Type Labeling with animal numbers						Number of Animals per Age												Total number of animals
						P4		P6		P8		P10		P12		P14
#	Line Name	Gene	Driver Mouse Line	Reporter Mouse Line	Cell Type Labeled and Considered for Study	M	F	M	F	M	F	M	F	M	F	M	F
1	Gad2-IRES-Cre; Ai14	Gad2	Gad2-IRES-Cre	Ai14 (tdTomato)	Pan-GABAergic (Gad2-expressing) neurons	3	4	3	3	3	3	3	2	2	4	3	4	37
2	Sst-IRES-Cre; Ai14	Sst	Sst-IRES-Cre	Ai14 (tdTomato)	Somatostatin (Sst-expressing) neurons	4	3	4	3	3	3	5	3	3	4	4	4	43
3	Vip-IRES-Cre; Ai14	Vip	Vip-IRES-Cre	Ai14 (tdTomato)	Vasoactive intestinal peptide (Vip-expressing) neurons	3	4	4	2	3	3	4	4	4	4	3	4	42
5	Slc32a1-IRES-Cre; Lamp5-P2A-FlpO; Ai65	Slc32a1/Lamp5	Slc32a1-IRES-Cre;Lamp5-P2A-FlpO	Ai65 (tdTomato)	Slc32a1/Lamp5-expressing Layer 1 cortical neurons	-	-	1	1	-	-	1	1	-	-	1	1	6
6	Calb2-IRES-Cre; Ai14	Calb2	Calb2-IRES-Cre	Ai14 (tdTomato)	Calb2-expressing Layer 2/3 cortical neurons	-	-	1	1	-	-	1	1	-	-	-	2	6
7	Nr5a1-Cre; Ai14	Nr5a1	Nr5a1-Cre	Ai14 (tdTomato)	Nr5a1-expressing Layer 4 cortical neurons	-	-		2	-	-	1	1	-	-	2	-	6
8	Rbp4-Cre_KL100; Ai14	Rbp4	Rbp4-Cre_KL100	Ai14 (tdTomato)	Rbp4-expressing Layer 5 cortical neurons	-	-	1	1	-	-	1	1	-	-	2	-	6
9	Ntsr1-Cre_GN220; Ai14	Ntsr1	Ntsr1-Cre_GN220	Ai14 (tdTomato)	Ntsr1-expressing Layer 6 cortical neurons	-	-	1	1	-	-	2		-	-	2	-	6
10	Cplx3-P2A-FlpO; Ai193	Cplx3	Cplx3-P2A-FlpO	Ai193 (Flp: tdTomato)	Cplx3-expressing Layer 6b cortical neurons	-	-	1	1	-	-	1	1	-	-	1	1	6
11	Cx3cr1-GFP(+/-)	Cx3cr1	Cx3cr1-GFP (+/-)	-	Cx3cr1-eGFP-expressing brain microglia	2	3	3	2	3	4	1	3	2	3	2	4	32
Note that some transgenic lines are not exclusively expressed but strongly enriched in certain cell types																	Total:	190
Driver Lines and Other Strains informaiton
#	Line Name	Abbreviation	Originating Lab (Donating Investigator)	Primary Reference	Generation Method	Generation Method, more detail	RRID	Public Repository	Public Repository Stock #	Repository Strain Name
1	Gad2-IRES-Cre	Gad2	Z. Josh Huang and Melissa Warden	Taniguchi et al., Neuron 2011	Knock-in	IRES	RRID:IMSR_JAX:028867	The Jackson Laboratory	028867	B6J.Cg-Gad2tm2(cre)Zjh/MwarJ
2	Sst-IRES-Cre	Sst	Z. Josh Huang	Taniguchi et al., Neuron 2011	Knock-in	IRES	RRID:IMSR_JAX:013044	The Jackson Laboratory	013044	STOCK Ssttm2.1(cre)Zjh/J
3	Vip-IRES-Cre	Vip	Z. Josh Huang and Andrew Recknagel	Taniguchi et al., Neuron 2011	Knock-in	IRES	RRID:IMSR_JAX:031628	The Jackson Laboratory	031628	B6J.Cg-Viptm1(cre)Zjh/AreckJ
4	Pvalb-IRES-Cre	Pvalb	Silvia Arber	Hippenmeyer et al., PLoS Biol 2005	Knock-in	IRES	RRID:IMSR_JAX:017320	The Jackson Laboratory	017320	B6.129P2-Pvalbtm1(cre)Arbr/J
5	Lamp5-P2A-FlpO	Lamp5	John Ngai and Bosiljka Tasic	N/A	Knock-in	P2A	RRID:IMSR_JAX:037340	The Jackson Laboratory	037340	B6.Cg-Lamp5em1(flpo*)Ngai/TasicJ
6	Slc32a1-IRES-Cre	Slc32a1	Bradford Lowell	Tong et al., Nat. Neu. 2008	Knock-in	IRES	RRID:IMSR_JAX:012897	The Jackson Laboratory	012897	STOCK Slc32a1tm1Lowl/J
7	Calb2-IRES-Cre	Calb2	Z. Josh Huang	Taniguchi et al., Neuron 2011	Knock-in	IRES	RRID:IMSR_JAX:010774	The Jackson Laboratory	010774	B6(Cg)-Calb2tm1(cre)Zjh/J
8	Nr5a1-Cre	Nr5a1	Bradford Lowell	Dhillon et al., Neuron 2006	Transgenic	BAC	RRID:IMSR_JAX:006364	The Jackson Laboratory	006364	FVB-Tg(Nr5a1-cre)2Lowl/J
9	Rbp4-Cre_KL100	Rbp4	Nathaniel Heintz and Charles Gerfen	Gerfen et al., Neuron 2013	Transgenic	BAC	RRID:MMRRC_031125-UCD	MMRRC	031125	STOCK Tg(Rbp4-cre)KL100Gsat/Mmucd
10	Ntsr1-Cre_GN220	Ntsr1	Nathaniel Heintz and Charles Gerfen	Gerfen et al., Neuron 2013	Transgenic	BAC	RRID:MMRRC_030648-UCD	MMRRC	030648	B6.FVB(Cg)-Tg(Ntsr1-cre)GN220Gsat/Mmucd
11	Cplx3-P2A-FlpO	Cplx3	John Ngai and Bosiljka Tasic	N/A	Knock-in	P2A	RRID:IMSR_JAX:037338	The Jackson Laboratory	037338	B6.Cg-Cplx3em1(flpo*)Ngai/TasicJ
12	Cx3cr1-GFP	Cx3cr1	Dan Littman	Jung et al., Mol Cell Biol 2000	Knock-in/Knock-out	eGFP site insertion	RRID:IMSR_JAX:005582	The Jackson Laboratory	005582	B6.129P2(Cg)-Cx3cr1tm1Litt/J
13	C57BL/6J	C57BL/6J	CC Little	Multiple sources	Inbred	N/A	RRID:IMSR_JAX:000664	The Jackson Laboratory	000664	C57BL/6J
Reporter Lines
#	Line Name	Abbreviation	Originating Lab (Donating Investigator)	Primary Reference	Generation Method	Generation Method, more detail	RRID	Public Repository	Public Repository Stock #	Repository Strain Name
1	Ai14(RCL-tdT)	Ai14	Hongkui Zeng, Allen Institute for Brain Science	Madisen et al., Nat. Neu. 2010	Knock-in	N/A	RRID:IMSR_JAX:007914	The Jackson Laboratory	007914	B6.Cg-Gt(ROSA)26Sortm14(CAG-tdTomato)Hze/J
2	Ai65(RCFL-tdT)	Ai65	Hongkui Zeng, Allen Institute for Brain Science	Madisen et al., Neuron 2015	Knock-in	N/A	RRID:IMSR_JAX:021875	The Jackson Laboratory	021875	B6;129S-Gt(ROSA)26Sortm65.1(CAG-tdTomato)Hze/J
3	Ai193(TICL-EGFP-ICF-tdT)	Ai193	Bosiljka Tasic, Allen Institute for Brain Science	N/A	Knock-in	N/A	RRID:IMSR_JAX:034111	The Jackson Laboratory	034111	B6;129S6-Igs7tm193(CAG-EGFP,CAG-tdTomato)Tasic/J
